# Repeated evolution of reduced visual investment at the onset of ecological speciation in high-altitude *Heliconius* butterflies

**DOI:** 10.1101/2024.06.12.598660

**Authors:** David F Rivas-Sánchez, Camilo Salazar, Carolina Pardo-Diaz, Richard M Merrill, Stephen H Montgomery

## Abstract

Colonisation of new habitats is typically followed by divergent selection acting on traits that are immediately important for fitness in the new habitat. For example, shifting sensory environments are often associated with variation in sensory traits critical for navigation and foraging. However, the extent to which the initial response to novel sensory conditions is mediated by phenotypic plasticity, and its contribution to early species divergence remains unclear. We took advantage of repeated cases of speciation in *Heliconius* butterflies with independent allopatric distributions in the west of the Colombian and Ecuadorian Andes. Using volumetric brain measurements, we analysed patterns of investment in sensory processing in brain components across different localities and habitats. We find that a higher-altitude species, *H. chestertonii*, differs in levels of investment in visual and olfactory brain centres compared to its lower altitude relative *H. erato venus*, mainly attributable to heritable variation as inferred from comparisons between wild and common-garden reared individuals. We compared these shifts with those reported for another high-altitude species, *H. himera*, and its parapatric lowland counterpart, *H. erato cyrbia*, and demonstrate parallel reductions in the size of specific optic lobe neuropils. Conversely, for the antennal lobe, we detected disparate trait shifts in *H. himera* and *H. chestertonii* in respect to their lowland *erato* neighbours. Overall, our findings add weight to the adaptive potential for neuroanatomical divergence related to sensory processing during early species formation.

**Lay summary:** Repeated associations between trait variation and environmental shifts may indicate adaptation to local sources of natural selection. For instance, in fish, the presence of certain morphological traits in specific ecological conditions across independent populations is well documented, suggesting equivalent phenotypic responses to shared sources of natural selection. We compared independent cases of ecological divergence in *Heliconius* butterflies distributed along altitude gradients from sea level to mid mountain in the west of the Colombian and Ecuadorian Andes. Shifts in altitude involve repeated, abrupt transitions from wet, large-leaved, warm forests to higher dry, open, cold scrubs. We tested hypotheses about the role of these ecological shifts in driving adaptive evolution in neuroanatomical traits during early speciation. We showed that in *Heliconius*, independent changes in forest-type have been accompanied by heritable parallel patterns of divergence in sensory investment in visual processing in the brain. We propose these differences likely facilitate species divergence in the face of ongoing geneflow.
