## Supplementary material for "Repeated evolution of reduced visual investment at the onset of ecological speciation in high-altitude *Heliconius* butterflies"

### Sheet: S0
Subspecies	Origin	Sex	Year	Sample ID	ME	LOP	LO	vLO	AME	AOTu	AL	LA	CC_whole	PB	POTu	MB	CBR_log	RCBR_log	ME_log	LOP_log	LO_log	vLO_log	AME_log	AOTu_log	AL_log	LA_log	CC_log	PB_log	POTu_log	MB_log
venus	wild	male	2021	Bst028	1.79685e+08	1.0094e+07	2.11678e+07	1.11526e+06	117359	2.05675e+06	7.3952e+06	1.01326e+08	2.12022e+06	123703	33566.7	5.53273e+07	8.418	8.11337	8.25451	7.00407	7.32567	6.04737	5.06952	6.31318	6.86895	8.00572	6.32638	5.09238	4.52591	7.74294
venus	wild	male	2021	Bst026	1.90676e+08	1.16723e+07	2.31902e+07	1.34476e+06	143724	2.35511e+06	8.2163e+06	1.30489e+08	2.09353e+06	190030	37000.9	6.31543e+07	8.55434	8.31885	8.2803	7.06716	7.3653	6.12865	5.15753	6.37201	6.91468	8.11557	6.32088	5.27882	4.56821	7.8004
venus	wild	male	2021	Bst025	1.9036e+08	1.21036e+07	2.68729e+07	1.32562e+06	102599	2.40599e+06	7.84132e+06	92293085	2.42906e+06	208261	25298.1	7.8133e+07	8.60606	8.35033	8.27958	7.08292	7.42931	6.12242	5.01114	6.38129	6.89439	7.96517	6.38544	5.31861	4.40309	7.89283
venus	wild	male	2021	Bst021	1.68133e+08	1.09932e+07	2.21032e+07	848923	130277	1.53756e+06	7.25587e+06	1.03176e+08	1.62796e+06	178676	25895.4	5.27504e+07	8.43307	8.16416	8.22565	7.04113	7.34445	5.92887	5.11487	6.18683	6.86069	8.01358	6.21164	5.25207	4.41322	7.72223
venus	wild	male	2021	Bst022	1.78382e+08	1.10422e+07	2.45707e+07	1.03688e+06	152733	1.71054e+06	7.43067e+06	9.7879e+07	2.40836e+06	209142	52795.8	5.73846e+07	8.48919	8.23672	8.25135	7.04306	7.39042	6.01573	5.18393	6.23313	6.87103	7.99069	6.38172	5.32044	4.7226	7.7588
venus	wild	male	2021	Bst027	2.17583e+08	1.20256e+07	2.70709e+07	842462	168503	1.93431e+06	8.49435e+06	1.21304e+08	2.04227e+06	161246	40428.7	6.50284e+07	8.54274	8.2913	8.33762	7.08011	7.4325	5.92555	5.22661	6.28653	6.92913	8.08388	6.31011	5.20749	4.60669	7.8131
venus	wild	male	2021	Bst034	1.26884e+08	8.39842e+06	1.73151e+07	769225	67743	1.66368e+06	6.73726e+06	6.60804e+07	2.24493e+06	155125	30616.8	4.61148e+07	8.41694	8.17473	8.10341	6.9242	7.23843	5.88605	4.83086	6.22107	6.82848	7.82007	6.3512	5.19068	4.48596	7.66384
chestertonii	wild	male	2021	Bst014	1.76101e+08	1.13352e+07	2.20146e+07	1.2128e+06	147263	2.0576e+06	7.28177e+06	8.79021e+07	2.35725e+06	196167	25072.5	5.86958e+07	8.5238	8.29042	8.24576	7.05443	7.34271	6.08379	5.16809	6.31336	6.86224	7.944	6.37241	5.29263	4.3992	7.76861
chestertonii	wild	male	2021	Bst001	1.3587e+08	8.61566e+06	1.82642e+07	621001	94419	1.56373e+06	5.81018e+06	7.4664e+07	1.8028e+06	170722	42970.5	4.39659e+07	8.41723	8.19437	8.13312	6.93529	7.2616	5.79309	4.97506	6.19416	6.76419	7.87311	6.25595	5.23229	4.63317	7.64312
chestertonii	wild	male	2021	Bst003	1.47936e+08	8.56385e+06	2.0078e+07	883059	108909	1.88194e+06	5.64374e+06	5.58389e+07	2.35523e+06	180792	35721.2	5.49863e+07	8.50838	8.28909	8.17007	6.93267	7.30272	5.94599	5.03706	6.27461	6.75157	7.74694	6.37203	5.25718	4.55293	7.74025
chestertonii	wild	male	2021	Bst006	131326825	8.51849e+06	1.78111e+07	775682	139541	1.61911e+06	5.66177e+06	6.97124e+07	2.10754e+06	166876	38919.3	4.98233e+07	8.43104	8.18489	8.11835	6.93036	7.25069	5.88968	5.1447	6.20928	6.75295	7.84331	6.32378	5.22239	4.59016	7.69743
chestertonii	wild	male	2021	Bst007	1.36915e+08	8.21053e+06	1.80616e+07	896172	49153	1.55221e+06	7.17752e+06	7.78865e+07	1.7083e+06	80818.3	34727	4.51375e+07	8.41408	8.17549	8.13645	6.91437	7.25676	5.95239	4.69155	6.19095	6.85597	7.89146	6.23256	4.90751	4.54067	7.65454
chestertonii	wild	male	2021	Bst012	1.38248e+08	8.16168e+06	1.92778e+07	852421	111561	1.43178e+06	6.89406e+06	8.41189e+07	2.16538e+06	133443	23040.6	4.1592e+07	8.40698	8.18454	8.14066	6.91178	7.28506	5.93065	5.04751	6.15587	6.83848	7.92489	6.33553	5.12529	4.36249	7.61901
chestertonii	wild	male	2021	Bst013	1.55842e+08	9.70611e+06	1.89036e+07	851432	143115	1.75722e+06	6.39568e+06	7.54581e+07	1.90966e+06	176610	31039.9	3.95944e+07	8.36331	8.12392	8.19268	6.98705	7.27655	5.93015	5.15568	6.24483	6.80589	7.87771	6.28096	5.24702	4.49192	7.59763
chestertonii	insectary	male	2020	6365	1.43975e+08	8.17153e+06	1.8908e+07	595287	84678.5	1.58484e+06	5.72289e+06	8.50241e+07	1.65233e+06	127818	24824.3	4.42731e+07	8.37297	8.11699	8.15829	6.9123	7.27665	5.77473	4.92777	6.19999	6.75762	7.92954	6.2181	5.10659	4.39488	7.64614
chestertonii	insectary	male	2020	6901	1.45504e+08	8.41704e+06	1.82683e+07	651723	88347.3	1.33304e+06	5.62402e+06	8.19582e+07	1.82368e+06	127928	20549.1	3.42303e+07	8.48621	8.34605	8.16287	6.92516	7.2617	5.81406	4.94619	6.12484	6.75005	7.91359	6.26095	5.10697	4.31279	7.53441
chestertonii	insectary	male	2020	6814	1.20178e+08	7.37585e+06	1.61843e+07	709895	66777.6	1.34634e+06	4.62051e+06	5.22226e+07	1.71534e+06	144009	30478.8	4.33738e+07	8.3269	8.04738	8.07982	6.86781	7.20909	5.85119	4.82463	6.12915	6.66469	7.71786	6.23435	5.15839	4.484	7.63723
chestertonii	insectary	male	2020	6364	1.13955e+08	6.38186e+06	1.53043e+07	588145	43966.8	1.30485e+06	6.00055e+06	5.42313e+07	1.52825e+06	128452	20714.6	3.14189e+07	8.24633	7.98702	8.05673	6.80495	7.18481	5.76948	4.64312	6.11556	6.77819	7.73425	6.18419	5.10874	4.31628	7.49719
chestertonii	insectary	male	2020	6897	1.05923e+08	6.32706e+06	1.28208e+07	533314	42643.1	988128	4.14013e+06		1.36502e+06	123847	17432.4	2.81055e+07	8.3387	8.17611	8.02499	6.8012	7.10791	5.72698	4.62985	5.99481	6.61701		6.13514	5.09289	4.24136	7.44879
venus	insectary	male	2020	c20529	1.33942e+08	8.89036e+06	1.96947e+07	668245	114468	1.86213e+06	6.4539e+06	5.42775e+07	1.80997e+06	160421	39526	4.33399e+07	8.37888	8.12628	8.12692	6.94892	7.29435	5.82494	5.05868	6.27001	6.80982	7.73462	6.25767	5.20526	4.59688	7.63689
venus	insectary	male	2020	c20530	1.76835e+08	1.16448e+07	2.59461e+07	1.02055e+06	80929.4	2.10825e+06	7.1609e+06	8.62732e+07	2.27929e+06	185636	43443.7	5.71591e+07	8.5035	8.26291	8.24757	7.06613	7.41407	6.00884	4.90811	6.32392	6.85497	7.93588	6.3578	5.26866	4.63793	7.75709
venus	insectary	male	2020	6904	1.31555e+08	8.39385e+06	1.7722e+07	864952	100843	1.57022e+06	5.68405e+06	6.52093e+07	1.79247e+06	118810	31737.8	3.51692e+07	8.31328	8.07475	8.11911	6.92396	7.24851	5.93699	5.00365	6.19596	6.75466	7.81431	6.25345	5.07485	4.50158	7.54616
venus	insectary	male	2020	6538	1.47262e+08	8.89927e+06	2.01587e+07	736292	90857.3	1.59577e+06	6.41496e+06	7.42426e+07	1.92408e+06	141830	16522	4.33091e+07	8.51011	8.34004	8.16809	6.94935	7.30446	5.86705	4.95836	6.20297	6.80719	7.87065	6.28422	5.15177	4.21806	7.63658
venus	insectary	male	2020	c20398	1.49975e+08	8.94658e+06	1.87484e+07	743135	106359	1.81048e+06	6.24192e+06	7.95006e+07	2.04694e+06	159925	26810.4	4.40278e+07	8.47428	8.28209	8.17602	6.95166	7.27296	5.87107	5.02677	6.25779	6.79532	7.90037	6.31111	5.20392	4.4283	7.64373
chestertonii	wild	female	2021	Bst002	1.05787e+08	6.0431e+06	1.47591e+07	562528	51806.7	1.7126e+06	4.6322e+06	6.22275e+07	2.0697e+06	171796	75003.7	3.87039e+07	8.31391	8.05446	8.02443	6.78126	7.16906	5.75014	4.71439	6.23366	6.66579	7.79398	6.31591	5.23501	4.87508	7.58775
chestertonii	wild	female	2021	Bst005	127808394	7.5614e+06	1.87426e+07	767982	85092.2	1.53332e+06	5.82654e+06	5.27294e+07	2.06232e+06	205683	21569.6	4.97298e+07	8.47879	8.26591	8.10656	6.8786	7.27283	5.88535	4.92989	6.18563	6.76629	7.72205	6.31436	5.3132	4.33384	7.69662
venus	wild	female	2021	Bst037	1.03297e+08	5.74546e+06	1.50613e+07	597360	80127.9	1.39963e+06	5.66875e+06	5.31304e+07	1.95694e+06	124509	28520.6	5.04953e+07	8.42972	8.18068	8.01409	6.75932	7.17786	5.77624	4.90378	6.14601	6.75349	7.72534	6.29158	5.0952	4.45516	7.70325
chestertonii	wild	female	2021	Bst008	1.45191e+08	8.50448e+06	1.90165e+07	874453	74611.1	1.83447e+06	6.64864e+06	6.51809e+07	2.4297e+06	236328	50200.4	6.27911e+07	8.53737	8.29905	8.16194	6.92965	7.27913	5.94174	4.8728	6.26351	6.82273	7.81412	6.38555	5.37352	4.70071	7.7979
venus	wild	female	2021	Bst041	1.25766e+08	7.46342e+06	1.71141e+07	676881	71163.5	1.34507e+06	5.05049e+06	5.79189e+07	1.79398e+06	155318	11198.6	4.39828e+07	8.35586	8.09353	8.09956	6.87294	7.23335	5.83051	4.85226	6.12875	6.70333	7.76282	6.25382	5.19122	4.04916	7.64328
chestertonii	wild	female	2021	Bst010	1.41374e+08	8.66255e+06	1.99308e+07	853157	99021.4	1.50198e+06	6.62128e+06	5.60104e+07	2.26886e+06	217433	28741	6.15558e+07	8.53777	8.30716	8.15037	6.93765	7.29952	5.93103	4.99573	6.17666	6.82094	7.74827	6.35581	5.33733	4.4585	7.78927
chestertonii	wild	female	2021	Bst009	1.35961e+08	6.76713e+06	1.62055e+07	726720	144588	1.89887e+06	5.6494e+06	6.23829e+07	2.02597e+06	179232	69122.2	5.17896e+07	8.40727	8.12784	8.13342	6.8304	7.20966	5.86137	5.16013	6.2785	6.752	7.79507	6.30663	5.25342	4.83962	7.71424
venus	wild	female	2021	Bst042	1.52995e+08	9.44031e+06	2.14683e+07	906015	114348	1.95246e+06	7.15316e+06	6.25763e+07	2.83446e+06	216674	28125.1	6.04981e+07	8.48248	8.20735	8.18468	6.97499	7.3318	5.95714	5.05823	6.29058	6.8545	7.79641	6.45247	5.33581	4.44909	7.78174
venus	wild	female	2021	Bst040	1.45337e+08	9.39659e+06	2.0542e+07	792618	169358	1.7851e+06	6.94236e+06	5.80818e+07	2.40113e+06	175923	53620.9	7.45307e+07	8.50564	8.17893	8.16238	6.97297	7.31264	5.89906	5.22881	6.25166	6.84151	7.76404	6.38042	5.24532	4.72933	7.87234
chestertonii	wild	female	2020	5761	1.70958e+08	9.79303e+06	2.08091e+07	869753	85726.2	1.74414e+06	8.59515e+06	7.7523e+07	2.36796e+06	276866	33694.9	6.84928e+07	8.47402	8.13739	8.23289	6.99092	7.31825	5.9394	4.93311	6.24158	6.93425	7.88943	6.37437	5.44227	4.52756	7.83564
venus	wild	male	2020	Bst029	1.8713e+08	10006991	2.61652e+07	946873	109825	1.95722e+06	7.81065e+06	9.98916e+07	2.6993e+06	265974	34632.3	6.56395e+07	8.52364	8.25479	8.27214	7.0003	7.41772	5.97629	5.0407	6.29164	6.89269	7.99953	6.43125	5.42484	4.53948	7.81717
chestertonii	wild	male	2021	Bst016	132199622	8.5947e+06	1.71971e+07	755045	74169.5	1.38558e+06	4.54235e+06	6.12179e+07	1.82638e+06	133334	21321.3	3.77675e+07	8.31393	8.06634	8.12123	6.93423	7.23546	5.87797	4.87023	6.14163	6.65728	7.78688	6.26159	5.12494	4.32881	7.57712
chestertonii	wild	male	2021	Bst019	1.45577e+08	8.30611e+06	2.03609e+07	799757	97780.2	1.84919e+06	7.29217e+06	7.16059e+07	2.55605e+06	190292	24465.7	5.21584e+07	8.4486	8.1913	8.16309	6.9194	7.3088	5.90296	4.99025	6.26698	6.86286	7.85495	6.40757	5.27942	4.38856	7.71732
venus	wild	male	2021	Bst033	153038887	8.30725e+06	1.88338e+07	687905	80707.8	1.49719e+06	5.6512e+06	8.68605e+07	2.14026e+06	160065	12601.1	4.08194e+07	8.37214	8.13723	8.1848	6.91946	7.27494	5.83753	4.90692	6.17528	6.75214	7.93882	6.33047	5.2043	4.10041	7.61087
chestertonii	wild	male	2021	Bst015	1.4952e+08	8.59766e+06	2.00376e+07	820060	123584	1.74198e+06	6.15755e+06	8.49122e+07	2.14058e+06	161470	33363.8	5.07367e+07	8.40857	8.13478	8.1747	6.93438	7.30185	5.91385	5.09196	6.24104	6.78941	7.92897	6.33053	5.20809	4.52328	7.70532
venus	wild	male	2021	Bst032	1.41321e+08	7.92205e+06	1.88972e+07	665904	76020.6	1.52954e+06	6.38148e+06	1.03441e+08	2.14267e+06	149229	22720.7	5.17542e+07	8.4499	8.204	8.15021	6.89884	7.2764	5.82341	4.88093	6.18456	6.80492	8.01469	6.33095	5.17385	4.35642	7.71395
chestertonii	wild	male	2021	Bst017	1.31196e+08	8.09606e+06	1.66362e+07	681655	80983.2	1.49783e+06	5.89956e+06	66940114	2.13312e+06	196445	23169.6	4.4455e+07	8.42904	8.21027	8.11792	6.90827	7.22106	5.83356	4.9084	6.17546	6.77082	7.82569	6.32902	5.29324	4.36492	7.64792
chestertonii	insectary	female	2020	6503	107545552	5.60335e+06	1.44218e+07	516377	46311.4	1.04409e+06	4.72291e+06	5.4175e+07	1.71874e+06	110552	20025.1	3.97904e+07	8.30987	8.0454	8.03159	6.74845	7.15902	5.71297	4.66569	6.01874	6.67421	7.7338	6.23521	5.04357	4.30157	7.59978
chestertonii	insectary	female	2020	6507	8.11741e+07	4.92396e+06	1.04925e+07	411394	41125.6	945337	4.21462e+06	4.14704e+07	1.39284e+06	85726.6	22645.3	3.38554e+07	8.27383	8.0343	7.90942	6.69231	7.02088	5.61426	4.61411	5.97559	6.62476	7.61774	6.1439	4.93312	4.35498	7.52963
chestertonii	insectary	female	2020	6509	1.42118e+08	8.55987e+06	1.98411e+07	865682	76597.1	1.49589e+06	6.33259e+06	5.69512e+07	2.07378e+06	158269	36326.4	3.61302e+07	8.44987	8.28189	8.15265	6.93247	7.29757	5.93736	4.88421	6.1749	6.80158	7.7555	6.31676	5.1994	4.56022	7.55787
chestertonii	insectary	male	2020	6900	1.21294e+08	6.86371e+06	1.54671e+07	557834	63050.1	1.20606e+06	4.95186e+06		1.86722e+06	124818	17337.4	3.47313e+07	8.30209	8.06654	8.08384	6.83656	7.18941	5.74651	4.79969	6.08137	6.69477		6.2712	5.09628	4.23898	7.54072
chestertonii	insectary	female	2020	6892	1.11133e+08	6.32449e+06	1.42586e+07	681869	58530.2	1.06411e+06	3.56731e+06	6.36418e+07	1.77345e+06	124342	20880	3.83741e+07	8.26296	7.97837	8.04584	6.80103	7.15408	5.8337	4.76738	6.02699	6.55234	7.80374	6.24882	5.09462	4.31973	7.58404
venus	insectary	female	2020	6361	1.46478e+08	7.67628e+06	1.80854e+07	648025	58723.3	1.30479e+06	5.89238e+06	7.481e+07	1.79725e+06	145029	24024.4	5.31746e+07	8.37478	8.05743	8.16577	6.88515	7.25733	5.81159	4.76881	6.11554	6.77029	7.87396	6.25461	5.16146	4.38065	7.7257
chestertonii	insectary	female	2020	6512	1.08012e+08	5.54105e+06	1.2478e+07	420911	47718	1.13221e+06	4.37436e+06	3.64951e+07	1.66696e+06	173274	29403.1	3.05496e+07	8.25321	8.02104	8.03347	6.74359	7.09615	5.62419	4.67868	6.05393	6.64091	7.56223	6.22192	5.23873	4.46839	7.48501
chestertonii	wild	male	2021	Bst004	9.77733e+07	6.00195e+06	1.34541e+07	589802	59165	1.13721e+06	4.24008e+06		1.75981e+06	124095	26065.7	3.5216e+07	8.27752	8.02619	7.99022	6.77829	7.12885	5.77071	4.77206	6.05584	6.62737		6.24547	5.09375	4.41607	7.54674
chestertonii	insectary	female	2020	6358	106733800	6.5643e+06	1.44799e+07	511496	42587.9	1.12806e+06	4.47843e+06	6.38639e+07	1.61205e+06	102112	15280.9	3.16067e+07	8.24184	7.9923	8.0283	6.81719	7.16077	5.70884	4.62929	6.05233	6.65113	7.80526	6.20738	5.00908	4.18415	7.49978
venus	insectary	female	2020	6893	1.16561e+08	7.43163e+06	1.63553e+07	656713	89009	1.23305e+06	4.58207e+06	6.13252e+07	1.75775e+06	131431	29706.4	3.89669e+07	8.31721	8.06426	8.06655	6.87108	7.21366	5.81738	4.94943	6.09098	6.66106	7.78764	6.24496	5.1187	4.47285	7.5907
chestertonii	insectary	female	2020	6896	1.12788e+08	6.29458e+06	1.47417e+07	651475	68184.3	1.28858e+06	3.78613e+06	5.63186e+07	1.54769e+06	171454	27058.6	3.23831e+07	8.25377	8.0108	8.05226	6.79897	7.16855	5.8139	4.83368	6.11011	6.5782	7.75065	6.18968	5.23415	4.43231	7.51032
venus	insectary	female	2020	6357	undefinedundefinedundefinedundefinedundefinedundefinedundefinedundefinedundefinedundefinedundefinedundefinedundefinedundefinedundefinedundefinedundefinedundefinedundefinedundefinedundefinedundefinedundefinedundefinedundefinedundefined154403851.5	8.37578e+06	1.90706e+07	787618	64984.3	1.2387e+06	6.21607e+06	8.73644e+07	2.26532e+06	182568	22838.3	7.67307e+07	8.3642	8.13671	8.18866	6.92303	7.28036	5.89632	4.81281	6.09297	6.79352	7.94133	6.35513	5.26143	4.35866	7.88497
venus	insectary	female	2020	6360	1.39079e+08	8.35771e+06	1.98419e+07	605908	54227.5	1.23805e+06	5.4099e+06	6.129e+07	2.02746e+06	124481	25927.7	4.44658e+07	8.35137	8.07927	8.14326	6.92209	7.29758	5.78241	4.73422	6.09274	6.73319	7.78739	6.30695	5.0951	4.41376	7.64803
chestertonii	insectary	female	2020	6359	1.41908e+08	8.65949e+06	1.80537e+07	633712	50890	1.3441e+06	5.46051e+06	7.86701e+07	1.6965e+06	136065	15942.8	4.42709e+07	8.37508	8.12395	8.15201	6.93749	7.25657	5.80189	4.70663	6.12843	6.73723	7.89581	6.22955	5.13375	4.20256	7.64612
chestertonii	insectary	female	2020	6504	9.18623e+07	5.74624e+06	1.33226e+07	403925	41346.8	979084	3.96913e+06	3.96443e+07	1.44286e+06	115848	8440.38	3.00432e+07	8.23635	8.00283	7.96314	6.75938	7.12459	5.6063	4.61644	5.99082	6.5987	7.59818	6.15923	5.06389	3.92636	7.47775
venus	wild	female	2021	Bst039	1.86508e+08	1.22619e+07	2.54484e+07	907887	81672.9	1.72208e+06	7.46088e+06	8.00117e+07	2.43458e+06	208429	42187.5	84422219	8.54744	8.21107	8.2707	7.08856	7.40566	5.95803	4.91208	6.23605	6.87279	7.90315	6.38642	5.31896	4.62518	7.92646
venus	insectary	female	2020	6370	1.39736e+08	6.87084e+06	1.77996e+07	679639	54282.9	1.23419e+06	5.08312e+06	6.92766e+07	1.84807e+06	122909	10895.2	4.74516e+07	8.34986	8.05747	8.14531	6.83701	7.25041	5.83228	4.73466	6.09138	6.70613	7.84059	6.26672	5.08958	4.03723	7.67625
venus	insectary	female	2020	6366	1.27009e+08	6.52476e+06	1.71123e+07	582904	43746.1	1.22095e+06	5.21271e+06	5.58891e+07	2.02095e+06	146878	18397.6	4.50287e+07	8.39833	8.16121	8.10383	6.81456	7.23331	5.7656	4.64094	6.0867	6.71706	7.74733	6.30556	5.16696	4.26476	7.65349
venus	insectary	female	2020	6502	125741073	6.68437e+06	1.66592e+07	455716	51110.2	1.42849e+06	4.99583e+06	6.00808e+07	1.67398e+06	134574	11336.4	3.79946e+07	8.30278	8.04141	8.09948	6.82506	7.22165	5.65869	4.70851	6.15488	6.69861	7.77874	6.22375	5.12896	4.05447	7.57972
venus	insectary	female	2020	6363	1.52538e+08	8.24868e+06	1.84899e+07	795073	56930.8	1.34016e+06	5.84321e+06	8.1145e+07	2.15217e+06	132011	10729.7	7.92733e+07	8.38956	8.17361	8.18338	6.91638	7.26693	5.90041	4.75535	6.12716	6.76665	7.90926	6.33288	5.12061	4.03059	7.89913
venus	wild	male	2021	Bst023	1.19413e+08	7.0251e+06	1.58315e+07	670760	72598	1.22294e+06	5.33772e+06	4.63607e+07	1.80538e+06	148120	24852.1	4.17122e+07	8.31135	8.02577	8.07705	6.84665	7.19952	5.82657	4.86092	6.08741	6.72736	7.66615	6.25657	5.17061	4.39536	7.62026
venus	insectary	female	2020	6501	1.32475e+08	6.85719e+06	1.68661e+07	560072	36920.9	1.1373e+06	5.31829e+06	6.57301e+07	1.71755e+06	129430	15220.6	5.69221e+07	8.37176	8.0278	8.12214	6.83615	7.22701	5.74824	4.56727	6.05587	6.72577	7.81776	6.23491	5.11203	4.18243	7.75528
venus	insectary	female	2020	6511	1.28666e+08	7.28168e+06	1.63392e+07	540774	44917.5	1.20125e+06	5.25262e+06	6.60201e+07	1.9006e+06	108447	27463.4	4.96588e+07	8.35129	8.04194	8.10946	6.86223	7.21323	5.73302	4.65242	6.07963	6.72038	7.81968	6.27889	5.03522	4.43875	7.696
venus	insectary	female	2020	6801	1.3165e+08	7.21154e+06	1.74428e+07	734637	50338.4	1.351e+06	4.69656e+06	6.24115e+07	1.76333e+06	171481	14839.5	4.81131e+07	8.36304	8.08005	8.11942	6.85803	7.24162	5.86607	4.7019	6.13065	6.67178	7.79526	6.24633	5.23422	4.17142	7.68226
venus	insectary	female	2020	6369	1.34157e+08	7.41197e+06	1.73708e+07	595035	43786.7	1.17372e+06	5.3447e+06	6.58759e+07	1.77846e+06	133952	23492.6	5.55994e+07	8.39252	8.08124	8.12761	6.86993	7.23982	5.77454	4.64134	6.06956	6.72792	7.81873	6.25004	5.12695	4.37093	7.74507
venus	wild	female	2021	Bst036	1.25887e+08	7.58989e+06	1.60093e+07	614790	65012.3	1.3596e+06	5.72106e+06	5.46882e+07	2.12331e+06	139789	31223.6	4.63525e+07	8.34004	8.03928	8.09998	6.88024	7.20437	5.78873	4.813	6.13341	6.75748	7.73789	6.32701	5.14547	4.49448	7.66607
chestertonii	insectary	female	2020	6483	1.05727e+08	6.42556e+06	1.33164e+07	529115	38615.5	1.15435e+06	4.65179e+06	4.16807e+07	1.65771e+06	86057.3	20300.7	3.67792e+07	8.24601	7.95017	8.02419	6.80791	7.12439	5.72355	4.58676	6.06234	6.66762	7.61993	6.21951	4.93479	4.30751	7.5656
venus	wild	female	2021	Bst038	1.48462e+08	9.0309e+06	1.9665e+07	880309	129750	1.66731e+06	7.18837e+06	6.28185e+07	2.00189e+06	147376	49125.2	6.76628e+07	8.47473	8.15509	8.17161	6.95573	7.29369	5.94464	5.11311	6.22202	6.85663	7.79809	6.30144	5.16843	4.6913	7.83035
venus	wild	male	2021	Bst035	1.79516e+08	1.17113e+07	2.46884e+07	749975	73480.5	2.06184e+06	9.55751e+06	6.70803e+07	2.62513e+06	204719	25569.2	5.51706e+07	8.50351	8.26037	8.2541	7.0686	7.39249	5.87505	4.86617	6.31425	6.98034	7.82659	6.41915	5.31116	4.40772	7.74171
venus	insectary	female	2020	6813	1.41205e+08	8.12522e+06	1.75819e+07	557556	60764.6	1.33919e+06	5.28545e+06	5.34997e+07	1.6479e+06	104649	16411.7	5.24324e+07	8.35402	8.02511	8.14985	6.90984	7.24507	5.74629	4.78365	6.12684	6.72308	7.72835	6.21693	5.01973	4.21515	7.7196
chestertonii	insectary	male	2020	6902	1.25606e+08	7.49209e+06	1.59734e+07	466395	41567.1	1.08943e+06	4.35836e+06	5.84443e+07	1.73465e+06	105697	22728.1	3.22492e+07	8.27159	8.03944	8.09901	6.8746	7.2034	5.66875	4.61875	6.0372	6.63932	7.76674	6.23921	5.02406	4.35656	7.50852
venus	wild	male	2021	Bst030		7.95851e+06	1.68568e+07	530828	100428	1.50764e+06	5.41583e+06	7.34834e+07	1.571e+06	188996	50310.8	4.46906e+07	8.32723	8.03002		6.90083	7.22677	5.72495	5.00186	6.1783	6.73366	7.86619	6.19618	5.27645	4.70166	7.65022

### Sheet: S1
Species	Origin	Sex	Year	Sample_ID	Habitat	Locality	RCBR_log	ME_log	LOP_log	LO_log	vLO_log	AME_log	AOTu_log	AL_log	LA_log
venus	wild	male	2021	Bst028	Low_altitude_forest	Colombia	8.11337	8.25451	7.00407	7.32567	6.04737	5.06952	6.31318	6.86895	8.00572
venus	wild	male	2021	Bst026	Low_altitude_forest	Colombia	8.31885	8.2803	7.06716	7.3653	6.12865	5.15753	6.37201	6.91468	8.11557
venus	wild	male	2021	Bst025	Low_altitude_forest	Colombia	8.35033	8.27958	7.08292	7.42931	6.12242	5.01114	6.38129	6.89439	7.96517
venus	wild	male	2021	Bst021	Low_altitude_forest	Colombia	8.16416	8.22565	7.04113	7.34445	5.92887	5.11487	6.18683	6.86069	8.01358
venus	wild	male	2021	Bst022	Low_altitude_forest	Colombia	8.23672	8.25135	7.04306	7.39042	6.01573	5.18393	6.23313	6.87103	7.99069
venus	wild	male	2021	Bst027	Low_altitude_forest	Colombia	8.2913	8.33762	7.08011	7.4325	5.92555	5.22661	6.28653	6.92913	8.08388
venus	wild	male	2021	Bst034	Low_altitude_forest	Colombia	8.17473	8.10341	6.9242	7.23843	5.88605	4.83086	6.22107	6.82848	7.82007
chestertonii	wild	male	2021	Bst014	High_altitude_forest	Colombia	8.29042	8.24576	7.05443	7.34271	6.08379	5.16809	6.31336	6.86224	7.944
chestertonii	wild	male	2021	Bst001	High_altitude_forest	Colombia	8.19437	8.13312	6.93529	7.2616	5.79309	4.97506	6.19416	6.76419	7.87311
chestertonii	wild	male	2021	Bst003	High_altitude_forest	Colombia	8.28909	8.17007	6.93267	7.30272	5.94599	5.03706	6.27461	6.75157	7.74694
chestertonii	wild	male	2021	Bst006	High_altitude_forest	Colombia	8.18489	8.11835	6.93036	7.25069	5.88968	5.1447	6.20928	6.75295	7.84331
chestertonii	wild	male	2021	Bst007	High_altitude_forest	Colombia	8.17549	8.13645	6.91437	7.25676	5.95239	4.69155	6.19095	6.85597	7.89146
chestertonii	wild	male	2021	Bst012	High_altitude_forest	Colombia	8.18454	8.14066	6.91178	7.28506	5.93065	5.04751	6.15587	6.83848	7.92489
chestertonii	wild	male	2021	Bst013	High_altitude_forest	Colombia	8.12392	8.19268	6.98705	7.27655	5.93015	5.15568	6.24483	6.80589	7.87771
chestertonii	wild	female	2021	Bst002	High_altitude_forest	Colombia	8.05446	8.02443	6.78126	7.16906	5.75014	4.71439	6.23366	6.66579	7.79398
chestertonii	wild	female	2021	Bst005	High_altitude_forest	Colombia	8.26591	8.10656	6.8786	7.27283	5.88535	4.92989	6.18563	6.76629	7.72205
venus	wild	female	2021	Bst037	Low_altitude_forest	Colombia	8.18068	8.01409	6.75932	7.17786	5.77624	4.90378	6.14601	6.75349	7.72534
chestertonii	wild	female	2021	Bst008	High_altitude_forest	Colombia	8.29905	8.16194	6.92965	7.27913	5.94174	4.8728	6.26351	6.82273	7.81412
venus	wild	female	2021	Bst041	Low_altitude_forest	Colombia	8.09353	8.09956	6.87294	7.23335	5.83051	4.85226	6.12875	6.70333	7.76282
chestertonii	wild	female	2021	Bst010	High_altitude_forest	Colombia	8.30716	8.15037	6.93765	7.29952	5.93103	4.99573	6.17666	6.82094	7.74827
chestertonii	wild	female	2021	Bst009	High_altitude_forest	Colombia	8.12784	8.13342	6.8304	7.20966	5.86137	5.16013	6.2785	6.752	7.79507
venus	wild	female	2021	Bst042	Low_altitude_forest	Colombia	8.20735	8.18468	6.97499	7.3318	5.95714	5.05823	6.29058	6.8545	7.79641
venus	wild	female	2021	Bst040	Low_altitude_forest	Colombia	8.17893	8.16238	6.97297	7.31264	5.89906	5.22881	6.25166	6.84151	7.76404
chestertonii	wild	female	2020	5761	High_altitude_forest	Colombia	8.13739	8.23289	6.99092	7.31825	5.9394	4.93311	6.24158	6.93425	7.88943
venus	wild	male	2020	Bst029	Low_altitude_forest	Colombia	8.25479	8.27214	7.0003	7.41772	5.97629	5.0407	6.29164	6.89269	7.99953
chestertonii	wild	male	2021	Bst016	High_altitude_forest	Colombia	8.06634	8.12123	6.93423	7.23546	5.87797	4.87023	6.14163	6.65728	7.78688
chestertonii	wild	male	2021	Bst019	High_altitude_forest	Colombia	8.1913	8.16309	6.9194	7.3088	5.90296	4.99025	6.26698	6.86286	7.85495
venus	wild	male	2021	Bst033	Low_altitude_forest	Colombia	8.13723	8.1848	6.91946	7.27494	5.83753	4.90692	6.17528	6.75214	7.93882
chestertonii	wild	male	2021	Bst015	High_altitude_forest	Colombia	8.13478	8.1747	6.93438	7.30185	5.91385	5.09196	6.24104	6.78941	7.92897
venus	wild	male	2021	Bst032	Low_altitude_forest	Colombia	8.204	8.15021	6.89884	7.2764	5.82341	4.88093	6.18456	6.80492	8.01469
chestertonii	wild	male	2021	Bst017	High_altitude_forest	Colombia	8.21027	8.11792	6.90827	7.22106	5.83356	4.9084	6.17546	6.77082	7.82569
chestertonii	wild	male	2021	Bst004	High_altitude_forest	Colombia	8.02619	7.99022	6.77829	7.12885	5.77071	4.77206	6.05584	6.62737
venus	wild	female	2021	Bst039	Low_altitude_forest	Colombia	8.21107	8.2707	7.08856	7.40566	5.95803	4.91208	6.23605	6.87279	7.90315
venus	wild	male	2021	Bst023	Low_altitude_forest	Colombia	8.02577	8.07705	6.84665	7.19952	5.82657	4.86092	6.08741	6.72736	7.66615
venus	wild	female	2021	Bst036	Low_altitude_forest	Colombia	8.03928	8.09998	6.88024	7.20437	5.78873	4.813	6.13341	6.75748	7.73789
venus	wild	female	2021	Bst038	Low_altitude_forest	Colombia	8.15509	8.17161	6.95573	7.29369	5.94464	5.11311	6.22202	6.85663	7.79809
venus	wild	male	2021	Bst035	Low_altitude_forest	Colombia	8.26037	8.2541	7.0686	7.39249	5.87505	4.86617	6.31425	6.98034	7.82659
venus	wild	male	2021	Bst030	Low_altitude_forest	Colombia	8.03002		6.90083	7.22677	5.72495	5.00186	6.1783	6.73366	7.86619
himera	wild	male	2015	25	High_altitude_forest	Ecuador	8.10834	8.38895	7.11586	7.4293	6.0215	5.09585	6.28392	6.99157	7.80613
himera	wild	male	2015	27	High_altitude_forest	Ecuador	8.05397	8.41653	7.07445	7.42337	6.08374	5.08419	6.20179	7.08661	7.85381
himera	wild	male	2015	29	High_altitude_forest	Ecuador	8.11911	8.43636	7.11661	7.48263	6.08025	5.22469	6.21094	7.19539	7.92106
himera	wild	male	2015	37	High_altitude_forest	Ecuador	8.09141	8.37242	7.0161	7.42133	5.97909	5.09363	6.37027	7.13496	7.87503
himera	wild	male	2015	38	High_altitude_forest	Ecuador	8.12368	8.40539	7.04932	7.42007	6.02809	5.14729	6.237	7.15359	7.89909
himera	wild	male	2015	39	High_altitude_forest	Ecuador	8.05865	8.33059	7.00563	7.37389	5.94371	5.10022	6.31247	7.07686	7.69713
himera	wild	male	2015	40	High_altitude_forest	Ecuador	8.07742	8.34334	6.9933	7.39136	5.93372	5.04085	5.83343	7.05406	7.80916
himera	wild	male	2015	41	High_altitude_forest	Ecuador	8.13153	8.43163	7.05939	7.43691	6.13098	5.36132	6.3174	7.24967	7.93817
himera	wild	female	2015	26	High_altitude_forest	Ecuador	7.98119	8.37236	7.03144	7.38003	6.05129	5.21339	6.35442	7.11785	7.86298
himera	wild	female	2015	28	High_altitude_forest	Ecuador	8.0134	8.35599	7.05586	7.33775	6.13031	5.09433	6.26431	7.188	7.84661
himera	wild	female	2015	30	High_altitude_forest	Ecuador	8.09535	8.38444	7.07149	7.32234	5.95388	5.32938	6.32555	7.25182	7.87506
himera	wild	female	2015	31	High_altitude_forest	Ecuador	7.95484	8.28021	7.05003	7.17929	5.97025	5.19227	6.21689	7.05135	7.78143
himera	wild	female	2015	32	High_altitude_forest	Ecuador	7.97558	8.30501	7.12269	7.27424	5.96465	5.02953	6.20152	6.98158	7.73761
himera	wild	female	2015	33	High_altitude_forest	Ecuador	7.99792	8.33463	7.05385	7.28745	6.10501	5.10721	6.29312	7.08685	7.73346
himera	wild	female	2015	34	High_altitude_forest	Ecuador	8.02619	8.36041	7.10834	7.26848	5.99367	5.24205	6.17346	7.16865	7.7978
himera	wild	female	2015	36	High_altitude_forest	Ecuador	8.04678	8.33965	7.03498	7.37199	5.91796	5.02221	6.20058	7.12971	7.68177
cyrbia	wild	male	2015	1	Low_altitude_forest	Ecuador	8.12015	8.50178	7.21077	7.50949	5.90619	4.85244	6.20247	7.0293	7.91922
cyrbia	wild	male	2015	3	Low_altitude_forest	Ecuador	8.13669	8.48226	7.12291	7.47138	6.00586	5.04269	6.20602	7.08182	7.91697
cyrbia	wild	male	2015	7	Low_altitude_forest	Ecuador	8.02373	8.40241	7.08721	7.4249	5.96903	5.16382	6.22912	7.01517	7.88992
cyrbia	wild	male	2015	9	Low_altitude_forest	Ecuador	8.07622	8.44205	7.12796	7.4668	6.00564	5.10742	6.127	7.13763	7.88513
cyrbia	wild	male	2015	10	Low_altitude_forest	Ecuador	8.04258	8.4331	7.09949	7.42713	6.0164	4.99195	6.3222	7.08576	7.87531
cyrbia	wild	male	2015	12	Low_altitude_forest	Ecuador	8.09782	8.43634	7.10742	7.4713	6.08701	5.12243	6.3563	7.022	7.88208
cyrbia	wild	male	2015	17	Low_altitude_forest	Ecuador	8.03608	8.44675	7.13301	7.44141	5.92906	5.02612	6.32799	7.06973	7.81037
cyrbia	wild	male	2015	18	Low_altitude_forest	Ecuador	8.04658	8.4481	7.10273	7.48813	5.92643	5.00095	6.27005	6.99303	7.90383
cyrbia	wild	female	2015	2	Low_altitude_forest	Ecuador	8.01381	8.44846	7.16949	7.42566	5.96669	4.95578	6.22007	7.05399	7.78638
cyrbia	wild	female	2015	5	Low_altitude_forest	Ecuador	7.9654	8.39927	7.0959	7.35795	5.95943	4.93484	6.24808	6.99004	7.79904
cyrbia	wild	female	2015	8	Low_altitude_forest	Ecuador	8.12743	8.42851	7.10507	7.41418	6.14634	5.15231	6.25758	7.14757	7.82875
cyrbia	wild	female	2015	11	Low_altitude_forest	Ecuador	8.16892	8.49698	7.18175	7.44926	6.27388	5.30663	6.31693	7.2447	7.88078
cyrbia	wild	female	2015	13	Low_altitude_forest	Ecuador	7.79016	8.17738	6.9236	7.27587	5.90476	4.91594	6.08087	6.84362
cyrbia	wild	female	2015	14	Low_altitude_forest	Ecuador	7.89281	8.3082	7.07521	7.46193	6.13749	5.01045	6.3633	6.9874	7.74894
cyrbia	wild	female	2015	15	Low_altitude_forest	Ecuador	8.20099	8.47326	7.10262	7.47303	6.18129	5.07441	6.23404	7.16788	7.76143
cyrbia	wild	female	2015	16	Low_altitude_forest	Ecuador	7.96527	8.32611	7.01824	7.3219	6.05974	5.07617	6.22125	6.94338	7.78002

### Sheet: S2
Neuropil	Location	Allometric scaling between wild H. e. venus and H. chestertonii
		Slope (β) shift		Elevation (⍺) shift		Major axis shift
		LR1	P	Wald 𝜒2	P	Wald 𝜒2	P
Lamina	Optic lobe	3.207	0.073312	1.35	0.24532	0.5595	0.45446
Medulla	Optic lobe	3.378	0.066092	5.262	0.02179	-
Lobula plate	Optic lobe	2.317	0.12795	4.553	0.032854	-
Lobula	Optic lobe	2.685	0.10128	7.004	0.008132	-
Ventral lobula	Optic lobe	1.814	0.178	0.3519	0.55306	0.06131	0.80443
Accessory medulla	Optic lobe	0.01266	0.9104	0.09931	0.75266	0.003398	0.95351
Antennal lobe	Central brain	0.05203	0.81958	5.371	0.020479	-
Anterior optic tubercle	Central brain	2.364	0.12413	0.1281	0.72036	0.07153	0.78912
Posterior optic tubercle	Central brain	0.01609	0.89906	0.03515	0.85128	0.1341	0.71421

### Sheet: S3
Neuropil	Location	Allometric scaling between insectary reared H. e. venus and H. chestertonii
		Slope (β) shift		Elevation (⍺) shift		Major axis shift
		LR1	P	Wald 𝜒2	P	Wald 𝜒2	P
Lamina	Optic lobe	3.713	0.053999	0.1708	0.6794	6.123	0.013342
Medulla	Optic lobe	2.698	0.10046	7.629	0.005744	-
Lobula plate	Optic lobe	0.1633	0.68617	3.645	0.056224	6.999	0.0081553
Lobula	Optic lobe	2.493	0.11434	9.046	0.0026332	-
Ventral lobula	Optic lobe	0.0004902	0.98234	0.6602	0.41649	5.956	0.014664
Accessory medulla	Optic lobe	0.4763	0.49012	0.03161	0.85889	3.669	0.055429
Antennal lobe	Central brain	0.8005	0.37096	4.42	0.035522	-
Anterior optic tubercle	Central brain	0.05803	0.80964	0.6175	0.43198	6.611	0.010137
Posterior optic tubercle	Central brain	2.218	0.13638	1.444	0.22956	0.9395	0.33239

### Sheet: S4
Neuropil	Location	Allometric scaling between insectary and wild H. chestertonii
		Slope (β) shift		Elevation (⍺) shift		Major axis shift
		LR1	P	Wald 𝜒2	P	Wald 𝜒2	P
Lamina	Optic lobe	2.622	0.10539	1.807	0.17882	17.32	3.1646e-05
Medulla	Optic lobe	0.4159	0.51899	0.03961	0.84224	19.83	8.4493e-06
Lobula plate	Optic lobe	0.1109	0.73909	0.001488	0.96923	18.88	1.3904e-05
Lobula	Optic lobe	0.8501	0.35651	0.002096	0.96349	18.96	1.3325e-05
Ventral lobula	Optic lobe	0.5712	0.44978	1.312	0.25201	25.62	4.1673e-07
Accessory medulla	Optic lobe	0.4657	0.49499	1.021	0.31234	26.11	3.2265e-07
Antennal lobe	Central brain	0.0006373	0.97986	0.09877	0.75331	21.3	3.9345e-06
Anterior optic tubercle	Central brain	0.253	0.61499	2.998	0.083374	36.46	1.5557e-09
Posterior optic tubercle	Central brain	0.3159	0.57406	23.05	1.5782e-06	-

### Sheet: S5
Neuropil	Location	Allometric scaling between insectary and wild H. e. venus
		Slope (β) shift		Elevation (⍺) shift		Major axis shift
		LR1	P	Wald 𝜒2	P	Wald 𝜒2	P
Lamina	Optic lobe	3.444	0.063484	0.1723	0.67808	4.562	0.032691
Medulla	Optic lobe	4.094	0.043041	-
Lobula plate	Optic lobe	0.9784	0.32261	0.7438	0.38844	9.705	0.0018379
Lobula	Optic lobe	5.676	0.017196	-
Ventral lobula	Optic lobe	0.129	0.71947	0.04733	0.82777	7.947	0.0048174
Accessory medulla	Optic lobe	0.1643	0.68525	2.858	0.09094	12.19	0.00048093
Antennal lobe	Central brain	1.045	0.30676	4.244	0.0394	-
Anterior optic tubercle	Central brain	0.03484	0.85194	1.852	0.17359	12.75	0.00035689
Posterior optic tubercle	Central brain	0.7668	0.38121	0.06013	0.80628	11.67	0.00063462
